# High Resolution Single Cell Maps Reveals Distinct Cell Organization and Function Across Different Regions of the Human Intestine

**DOI:** 10.1101/2021.11.25.469203

**Authors:** John W. Hickey, Winston R. Becker, Stephanie A. Nevins, Aaron Horning, Almudena Espin Perez, Roxanne Chiu, Derek C. Chen, Daniel Cotter, Edward D. Esplin, Annika K. Weimer, Chiara Caraccio, Vishal Venkataraaman, Christian M. Schürch, Sarah Black, Maria Brbić, Kaidi Cao, Jure Leskovec, Zhengyan Zhang, Shin Lin, Teri Longacre, Sylvia K. Plevitis, Yiing Lin, Garry P. Nolan, William J. Greenleaf, Michael Snyder

**Author notes:** These authors contributed equally (John W. Hickey, Winston R. Becker, Stephanie A. Nevins).

## Abstract

The colon is a complex organ that promotes digestion, extracts nutrients, participates in immune surveillance, maintains critical symbiotic relationships with microbiota, and affects overall health. To better understand its organization, functions, and its regulation at a single cell level, we performed CODEX multiplexed imaging, as well as single nuclear RNA and open chromatin assays across eight different intestinal sites of four donors. Through systematic analyses we find cell compositions differ dramatically across regions of the intestine, demonstrate the complexity of epithelial subtypes, and find that the same cell types are organized into distinct neighborhoods and communities highlighting distinct immunological niches present in the intestine. We also map gene regulatory differences in these cells suggestive of a regulatory differentiation cascade, and associate intestinal disease heritability with specific cell types. These results describe the complexity of the cell composition, regulation, and organization for this organ, and serve as an important reference map for understanding human biology and disease.
