## Supplemental Table 5 for "High Resolution Single Cell Maps Reveals Distinct Cell Organization and Function Across Different Regions of the Human Intestine"

### Sheet: Sheet1
antibody_name	rr_id	uniprot_accession_number	lot_number	dilution	conjugated_cat_number	conjugated_tag
Anti-MUC-2 antibody	AB_791261	Q02817	2019-07-05	1/200	custom	63-Alexa 488
Anti-MUC-1/EMA antibody	AB_2864392	P15941	2020-10-07	1/100	custom	15-Alexa 488
Anti-Synaptophysin antibody	AB_10010435	P08247	2020-01-22	1/100	custom	69-Alexa 488
Anti-CD15 antibody	AB_395800	P22083	2020-11-02	1/200	custom	70-Alexa 488
Anti-ITLN1 antibody	AB_2129678	Q8WWA0	2020-01-22	1/200	custom	72-Alexa 488
Anti-Vimentin antibody	AB_393716	P08670	2018-03-20	1/200	custom	7-Alexa 488
Anti-CD11c antibody	AB_395792	P20702	2018-01-22	1/200	custom	44-Alexa 488
Anti-BCL-2 antibody	AB_2864404	P10415	2019-07-30	1/200	custom	41-Alexa 488
Anti-CD38 antibody	AB_2561794	P28907	2018-04-13	1/500	custom	66-Alexa 488
Anti-a-SMA antibody	AB_2572996	P62736	2019-09-10	1/200	custom	8-Alexa 488
Anti-CD66 antibody	AB_394166	P13688	2018-03-20	1/200	custom	5-Alexa 488
Anti-CD68 antibody	AB_1089058	P34810	2019-08-12	1/100	custom	48-Alexa 488
Anti-CD7 antibody	AB_1659214	P09564	2018-03-23	1/200	custom	58-Alexa 488
Anti-CD45RO antibody	AB_314418	P08575	2019-08-12	1/100	custom	36-Alexa 488
Anti-Collagen IV antibody	AB_305584	P02462	2018-04-13	1/100	custom	33-Alexa 488
Anti-SOX9 antibody	AB_2665492	P48436	2019-07-05	1/100	custom	26-Cy3
Anti-GATA-3 antibody	AB_2108590	P23771	2018-03-23	1/100	custom	55-Cy3
Anti-Lefty antibody	AB_2797977	O00292	2020-02-26	1/100	custom	71-Cy3
Anti-CHGA antibody	AB_2864388	P10645	2019-07-25	1/100	custom	2-Cy3
Anti-CD4 antibody	AB_2561907	P01730	2018-01-22	1/200	custom	28-Cy3
Anti-HLA-DR antibody	AB_2562826	P04233	2018-07-24	1/200	custom	11-Cy3
Anti-CD44 antibody	AB_312953	P16070	2020-01-22	1/200	custom	14-Cy3
Anti-CD3 antibody	AB_314056	P07766	2018-03-23	1/200	custom	20-Cy3
Anti-CD90 antibody	AB_940393	P04216	2018-03-23	1/200	custom	68-Cy3
Anti-CD21 antibody	AB_11219188	P20023	2018-01-22	1/500	custom	21-Cy3
Anti-CD57 antibody	AB_535988	Q9P2W7	2018-02-22	1/100	custom	30-Cy3
Anti-CD34 antibody	AB_1732014	P28906	2019-12-08	1/100	custom	80-Cy3
Anti-CD36 antibody	AB_395846	P16671	2018-02-13	1/200	custom	49-Cy3
Anti-Cytokeratin antibody	AB_2616960	Q04695	2018-02-22	1/200	custom	67-Cy3
Anti-CD117 antibody	AB_2131466	P10721	2018-02-09	1/200	custom	74-Cy3
Anti-CD19 antibody	AB_395810	P15391	2020-03-13	1/200	custom	75-Cy3
Anti-CD45 antibody	AB_314390	P08575	2018-05-21	1/500	custom	56-Cy3
Anti-CD69 antibody	AB_314837	Q07108	2018-04-13	1/500	custom	24-Cy3
Anti-Somatostatin antibody	AB_2890053	P61278	2020-02-03	1/100	custom	57-Cy3
Anti-CD49a antibody	AB_1236385	P56199	2020-02-17	1/50	custom	46-Cy3
Anti-CD161 antibody	AB_1501090	Q12918	2020-01-22	1/200	custom	53-Cy3
Anti-MUC6 antibody	AB_2864391	Q6W4X9	2019-08-23	1/100	custom	81-Cy5
Anti-CD31 antibody	AB_395837	P16284	2018-02-22	1/200	custom	42-Cy5
Anti-CD49f antibody	AB_2296273	P23229	2018-03-23	1/50	custom	51-Cy5
Anti-CDX2 antibody	AB_2864406	Q99626	2019-11-22	1/200	custom	62-Cy5
Anti-CD127 antibody	AB_10718513	P16871	2018-02-13	1/100	custom	61-Cy5
Anti-CD8 antibody	AB_1877104	P01732	2020-10-07	1/200	custom	43-Cy5
Anti-CD16 antibody	AB_395804	P08637	2018-02-22	1/25	custom	52-Cy5
Anti-CD123 antibody	AB_395455	P26951	2018-02-13	1/25	custom	59-Cy5
Anti-CD279 (PD-L1) antibody	AB_2864409	Q15116	2018-02-22	1/50	custom	79-Cy5
Anti-NKG2D (CD314) antibody	AB_492956	P26718	2019-08-29	1/100	custom	77-Cy5
Anti-CD206 antibody	AB_571923	P22897	2019-03-29	1/200	custom	25-Cy5
Anti-aDefensin 5 antibody	AB_2864387	Q01523	2019-08-30	1/200	custom	60-Cy5
Anti-CD138 antibody	AB_2561790	P18827	2019-03-29	1/100	custom	76-Cy5
Anti-CK7 antibody	AB_2864389	P08729	2019-07-25	1/200	custom	3-Cy5
Anti-PGP9.5 antibody	AB_2890054	P09936	2020-01-22	1/200	custom	23-Cy5
Anti-Podoplanin antibody	AB_1595511	Q86YL7	2018-04-13	1/100	custom	32-Cy5
Anti-CD56 antibody	AB_395904	P13591	2018-02-22	1/100	custom	29-Cy5
Anti-CD154 antibody	AB_314825	P29965	2018-08-22	1/200	custom	38-Cy5
Anti-Ki67 antibody	AB_396287	P46013	2018-04-13	1/25	custom	6-Cy5
Anti-CD163 antibody	AB_1088991	Q86VB7	2019-03-29	1/100	custom	45-Cy5
Anti-CD294 antibody	AB_10639863	Q9Y5Y4	2018-03-23	1/100	custom	65-Cy5
Anti-CD25 antibody	AB_1107617	P01589	2018-07-18	1/100	custom	57-Cy3
Anti-OLFM4 antibody	AB_2785318	Q6UX06	2020-10-07	1/100	custom	65-Cy3
Anti-Lysozyme antibody	AB_776115	P61626	2020-07-16	1/25	custom	81-Cy3
Anti-CD33 antibody	AB_314342	P20138	2020-10-07	1/100	custom	23-Cy3
Anti-FAP antibody	AB_2532994	Q12884	2020-02-22	1/25	custom	79-Cy5
Anti-CD98 antibody	AB_2302070	P08195	2020-07-16	1/25	custom	55-Cy5
Anti-CD147 antibody	AB_314586	P35613	2020-07-16	1/100	custom	71-Cy5
