## Supplemental Table 6 for "High Resolution Single Cell Maps Reveals Distinct Cell Organization and Function Across Different Regions of the Human Intestine"

protocols_io_doi	operator	operator_email	pi	pi_email	assay_category	assay_type	analyte_class	is_targeted	acquisition_instrument_vendor	acquisition_instrument_model	resolution_x_value	resolution_x_unit	resolution_y_value	resolution_y_unit	resolution_z_value	resolution_z_unit	preparation_instrument_vendor	preparation_instrument_model	number_of_channels	section_prep_protocols_io_doi	reagent_prep_protocols_io_doi	antibodies_path	contributors_path	data_path
10\.17504	John Hickey	jwhickey@stanford.edu	Garry P. Nolan	gnolan@stanford.edu	imaging	CODEX	protein	TRUE	Keyence	BZX710	377	nm	377	nm	1.5	um	CODEX	prototype robot - Stanford/Nolan Lab	4	10.17504/protocols.io.3fugjnw	10.17504/protocols.io.3fugjnw	.	.	.
